# Magnetic separation screens identify G alpha 15 as a central regulator of degranulation downstream of neutrophil chemoattractant receptors

**DOI:** 10.64898/2026.11.14.766678

**Authors:** Stefan M. Lundgren, Alexandra L. Calderon, Emel Akdoğan, Kimberly M. Bonger, Roarke A. Kamber, Michael C. Bassik, Sean R. Collins

## Abstract

Neutrophil recruitment and effector functions protect the body from infection. However, their excessive activity is central to inflammatory diseases, in which neutrophil granule proteins damage tissues and amplify inflammation. These proteins are released through degranulation, a regulated secretion process that can be triggered by the same chemoattractant molecules that drive neutrophil recruitment. Neutrophils detect attractants using G protein-coupled receptors (GPCRs) that signal through Gαi G-proteins. How the activity of these receptors is channeled to promote degranulation versus chemotaxis in the proper contexts remains unclear. Here, we identify positive and negative regulators of degranulation in HL-60 neutrophils using genome-wide CRISPR/Cas9 screens that exploit the transient surface exposure of granule membrane proteins. We identify Gα15 as a critical degranulation-specific effector of the attractant GPCRs FPR1 and LTB4R, and branched actin assembly as the dominant process limiting degranulation. Our results suggest that use of a second Gα subunit allows a switch to the degranulation output.
