## Supplementary Table 1 for "Magnetic separation screens identify G alpha 15 as a central regulator of degranulation downstream of neutrophil chemoattractant receptors"

### Sheet: sgRNA knockdown oligos
sgRNAPlasmid	Gene	Gene-guide#	Forward Oligo	Reverse Oligo
SC416	FPR1		ttgGTCTAGGTCTGGGTCTCCTGgtttaagagc	ttagctcttaaacCAGGAGACCCAGACCTAGACcaacaag
SC823	Control		ttgGAGCAGAGACCTCCTGAACCgtttaagagc	ttagctcttaaacGGTTCAGGAGGTCTCTGCTCcaacaag
SC831	GNAI2	GNAI2-g1	ttgGCTGCGGGAAGCACTCGGGTgtttaagagc	ttagctcttaaacACCCGAGTGCTTCCCGCAGCcaacaag
SC832	GNAI2	GNAI2-g2	ttgGGCCCTCTGCGGGAAGCACTgtttaagagc	ttagctcttaaacAGTGCTTCCCGCAGAGGGCCcaacaag
SC833	GNA15	GNA15-g1	ttgGGGAAGTCTAGGTCCCTGGGgtttaagagc	ttagctcttaaacCCCAGGGACCTAGACTTCCCcaacaag
SC834	GNA15	GNA15-g2	ttgGGGCAACCGGGTGCGCAGGGgtttaagagc	ttagctcttaaacCCCTGCGCACCCGGTTGCCCcaacaag
SC835	MADD	MADD-g1	ttgGAACTGGCGCCCGCTCGGAGgtttaagagc	ttagctcttaaacCTCCGAGCGGGCGCCAGTTCcaacaag
SC836	MADD	MADD-g2	ttgGGTTCCGCGTCTGCACTGGGgtttaagagc	ttagctcttaaacCCCAGTGCAGACGCGGAACCcaacaag
SC840	RAB27A	RAB27A-g1	ttgGACCCAAAAAAGGCCGGCGGgtttaagagc	ttagctcttaaacCCGCCGGCCTTTTTTGGGTCcaacaag
SC841	RAB27A	RAB27A-g2	ttgGACGACCCAAAAAAGGCCGGgtttaagagc	ttagctcttaaacCCGGCCTTTTTTGGGTCGTCcaacaag
SC877	GNG10	GNG10-g1	ttgGCCCTCCGAGGAACTGACCAgtttaagagc	ttagctcttaaacTGGTCAGTTCCTCGGAGGGCcaacaag
SC878	GNG10	GNG10-g2	ttgGccggaccgggcgccagcgggtttaagagc	ttagctcttaaacccgctggcgcccggtccggCcaacaag
SC881	GNB2	GNB2-g1	ttgGGCGCTGTCTTCCTCCgcgggtttaagagc	ttagctcttaaacccgcGGAGGAAGACAGCGCCcaacaag
SC882	GNB2	GNB2-g2	ttgGGCGGCGCTGTCTTCCTCCggtttaagagc	ttagctcttaaaccGGAGGAAGACAGCGCCGCCcaacaag
SC883	TBC1D15	TBC1D15-g1	ttgGGTGTTGTGAGCGGGAAGGTgtttaagagc	ttagctcttaaacACCTTCCCGCTCACAACACCcaacaag
SC884	TBC1D15	TBC1D15-g2	ttgGGCACGCGCAGGAAACATGGgtttaagagc	ttagctcttaaacCCATGTTTCCTGCGCGTGCCcaacaag
SC885	ARHGEF1	ARHGEF1-g1	ttgGAAGCGGGAGCCGGGACCCAgtttaagagc	ttagctcttaaacTGGGTCCCGGCTCCCGCTTCcaacaag
SC886	ARHGEF1	ARHGEF1-g2	ttgGGGATCGCCGAGCCCGACCTgtttaagagc	ttagctcttaaacAGGTCGGGCTCGGCGATCCCcaacaag
SC887	LYN	LYN-g1	ttgGGTCTGGCCCGGAGGCGCCAgtttaagagc	ttagctcttaaacTGGCGCCTCCGGGCCAGACCcaacaag
SC888	LYN	LYN-g2	ttgGAGAGGAACTGGCTGTCTCTgtttaagagc	ttagctcttaaacAGAGACAGCCAGTTCCTCTCcaacaag
SC889	ZDHHC5	ZDHHC5-g1	ttgGCTCCGAGACGAGCGACGCCgtttaagagc	ttagctcttaaacGGCGTCGCTCGTCTCGGAGCcaacaag
SC890	ZDHHC5	ZDHHC5-g2	ttgGGAGGCGGCGGTGACAACGAgtttaagagc	ttagctcttaaacTCGTTGTCACCGCCGCCTCCcaacaag
SC905	GNA13	GNA13-g1	ttgGCTCCGGCACCGAGGCTCGAgtttaagagc	ttagctcttaaacTCGAGCCTCGGTGCCGGAGCcaacaag
SC906	GNA13	GNA13-g2	ttgGCGGCACCGAGGCTCGAGGGgtttaagagc	ttagctcttaaacCCCTCGAGCCTCGGTGCCGCcaacaag
SC907	MICU2	MICU2-g1	ttgGGGAGGGAGGAGCTTGACTGgtttaagagc	ttagctcttaaacCAGTCAAGCTCCTCCCTCCCcaacaag
SC908	MICU2	MICU2-g2	ttgGTGCGCTTCCGCAAAGATGGgtttaagagc	ttagctcttaaacCCATCTTTGCGGAAGCGCACcaacaag
SC909	MCU	MCU-g1	ttgGgccgccgccCCGAGAGGAGgtttaagagc	ttagctcttaaacCTCCTCTCGGggcggcggcCcaacaag
SC910	MCU	MCU-g2	ttgGAGCAGGAGCGATCTACCTGgtttaagagc	ttagctcttaaacCAGGTAGATCGCTCCTGCTCcaacaag
SC911	DOCK2	DOCK2-g1	ttgGGCGCCCAGCCACCCCCTGAgtttaagagc	ttagctcttaaacTCAGGGGGTGGCTGGGCGCCcaacaag
SC912	DOCK2	DOCK2-g2	ttgGGGCCTCGCGTCCTCCCGTGgtttaagagc	ttagctcttaaacCACGGGAGGACGCGAGGCCCcaacaag
SC913	ELMO1	ELMO1-g1	ttgGAGCGGGAGCGGGCGAGGATgtttaagagc	ttagctcttaaacATCCTCGCCCGCTCCCGCTCcaacaag
SC914	ELMO1	ELMO1-g2	ttgGGAGGATGGGCACAGGATAGgtttaagagc	ttagctcttaaacCTATCCTGTGCCCATCCTCCcaacaag
SC915	RAC1	RAC1-g1	ttgGCTACGAGCGCTCCCGAGGAgtttaagagc	ttagctcttaaacTCCTCGGGAGCGCTCGTAGCcaacaag
SC916	RAC1	RAC1-g2	ttgGAGGCCGGATGTGAGTGGAGgtttaagagc	ttagctcttaaacCTCCACTCACATCCGGCCTCcaacaag
SC917	RAC2	RAC2-g1	ttgGCCAGGGCGGAAGGATCTCAgtttaagagc	ttagctcttaaacTGAGATCCTTCCGCCCTGGCcaacaag
SC918	RAC2	RAC2-g2	ttgGGCGGGCGCAAGGGGTGTGGgtttaagagc	ttagctcttaaacCCACACCCCTTGCGCCCGCCcaacaag
SC919	RHOG	RHOG-g1	ttgGGCCGGCGGAGGCTCGGCGAgtttaagagc	ttagctcttaaacTCGCCGAGCCTCCGCCGGCCcaacaag
SC920	RHOG	RHOG-g2	ttgGCGGCGCCCGCGCCGAGTCCgtttaagagc	ttagctcttaaacGGACTCGGCGCGGGCGCCGCcaacaag
SC925	TBC1D10B	TBC1D10B-g1	ttgGGGCTCGCCCCCAAGCAGGAgtttaagagc	ttagctcttaaacTCCTGCTTGGGGGCGAGCCCcaacaag
SC926	TBC1D10B	TBC1D10B-g2	ttgGGCGAGGCCAGCCGAGAAAGgtttaagagc	ttagctcttaaacCTTTCTCGGCTGGCCTCGCCcaacaag
SC931	PRKCA	PRKCA-g1	ttgGCCCCGGCGGAGGCAAGAGGgtttaagagc	ttagctcttaaacCCTCTTGCCTCCGCCGGGGCcaacaag
SC932	PRKCA	PRKCA-g2	ttgGgcaccagcccgactctcccgtttaagagc	ttagctcttaaacgggagagtcgggctggtgcCcaacaag
SC933	PRKCB	PRKCB-g1	ttgGCCAAGCGCAGCTGGACGAGgtttaagagc	ttagctcttaaacCTCGTCCAGCTGCGCTTGGCcaacaag
SC934	PRKCB	PRKCB-g2	ttgGGCTGGGCGAGTGACAgcccgtttaagagc	ttagctcttaaacgggcTGTCACTCGCCCAGCCcaacaag
SC935	PRKCD	PRKCD-g1	ttgGggggTCGCTCGGGAGATGTgtttaagagc	ttagctcttaaacACATCTCCCGAGCGAccccCcaacaag
SC936	PRKCD	PRKCD-g2	ttgGGGCACACGGAAGTGCGAGGgtttaagagc	ttagctcttaaacCCTCGCACTTCCGTGTGCCCcaacaag

### Sheet: jGCaMP8m Gibson oligos
Oligo Name	Oligo Sequence
jGCaMP8m_frag_vect_F	cttccatttcaggtgtcgtgagGATCcagatctcgccaccatgcatc
jGCaMP8m_frag_IRES_R	cgccggccctcgacttacgtcgcggccgcttacttc
IRES_neo_frag_F	gtaagtcgagggccggcg
IRES_neo_frag_vect_R	cgcgccccgcccatcgATTCAGAAGAACTCGTCAAGAAGG

### Sheet: qPCR primers
Gene target	Forward Primer Sequence	Reverse Primer Sequence
G6PD (Control)	GTGACCTGGCCAAGAAGAAG	GAAGGGCTCACTCTGTTTGC
GNAI2	GTTGCTGCTGTTGGGTGC	CTCCTCGGAGTAGCCATCCT
GNA15	GAAAACCAACCTGCGGATCG	GATGAGGGCGATCACGTTCT
RAB27A	GGGCGAGCCAGACAAAAAG	ACAGGGTAGAGAACCGCTTG
