## Supplementary Data 4 for "Magnetic separation screens identify G alpha 15 as a central regulator of degranulation downstream of neutrophil chemoattractant receptors"

### Sheet: Sheet1
Samples	Gene	Basal Speed (s0)	Stimulated Speed (s1)	Basal Directed Movement (c0)	Stimulated Directed Movement (c1)	Basal Angular Bias (a0)	Stimulated Angular Bias (a1)	Average Number of cells recorded
ARHGEF1(SC885)	ARHGEF1	17.4227	20.3535	-0.684858	5.49398	-2.41459	19.8213	614.479
ARHGEF1(SC886)	ARHGEF1	16.9572	20.207	-0.0223243	6.01262	0.0635506	21.7428	515.042
Control(SC4950)	Control	17.8415	20.5712	-0.0675311	6.05892	0.077892	21.7551	453.688
Control(SC4951)	Control	18.4281	20.9645	-0.935506	5.769	-3.49738	19.7409	435.646
Control(SC823)	Control	17.9412	21.8087	-0.661867	5.61548	-2.26723	18.6468	470.75
DOCK2(SC911)	DOCK2	10.7832	16.0687	-0.597787	4.81491	-4.35407	21.7061	498.146
DOCK2(SC912)	DOCK2	10.5669	16.4249	-0.449303	4.7702	-3.34952	21.193	311.771
ELMO1(SC913)	ELMO1	16.3982	20.6023	-0.799209	5.76941	-3.56674	20.4178	557.521
ELMO1(SC914)	ELMO1	16.6042	20.6074	-0.484408	6.27332	-1.94523	22.2303	492.875
FPR1(SC416)	FPR1	17.3086	17.1685	-1.41487	-1.39783	-5.65923	-5.99154	384.896
GNA13(SC905)	GNA13	17.2801	20.1597	-0.229019	5.67581	-0.285608	20.6669	444.875
GNA13(SC906)	GNA13	16.8672	19.9068	-0.807787	6.08765	-3.54961	21.9195	326.771
GNA15(SC833)	GNA15	19.3391	22.6238	-0.10855	5.83706	-0.390723	18.5428	350.854
GNA15(SC834)	GNA15	19.5551	23.2259	-1.18495	7.15137	-4.31256	22.0478	315.021
GNAI2(SC831)	GNAI2	13.3245	18.1149	-0.646882	2.46498	-4.41585	8.75421	430.062
GNAI2(SC832)	GNAI2	13.9546	18.069	-0.0532011	3.08692	-0.70959	11.1707	381.417
GNB2(SC881)	GNB2	13.0366	17.1527	-0.584357	4.82196	-3.56937	19.7809	469.083
GNB2(SC882)	GNB2	15.3572	18.9257	-0.644173	5.34407	-2.65901	19.7542	261.708
GNG10(SC877)	GNG10	17.3247	21.4812	-0.538144	5.93559	-2.37426	19.4345	343.333
GNG10(SC878)	GNG10	16.2808	19.0793	-0.916159	5.51877	-4.11512	20.8561	342.354
LYN(SC887)	LYN	15.0753	19.4594	-0.412912	5.91941	-2.05037	21.8194	391.896
LYN(SC888)	LYN	15.9877	20.5179	-0.41604	6.01953	-1.83314	20.8342	459
MADD(SC835)	MADD	18.4761	23.5239	-0.282677	5.26667	-0.956841	15.5834	326.354
MADD(SC836)	MADD	19.0214	23.3618	-0.861095	5.97929	-3.61942	18.2474	393.25
MCU(SC909)	MCU	16.475	20.7958	-0.109786	6.12052	-0.365113	21.2246	319.75
MCU(SC910)	MCU	15.8621	19.631	-0.435522	5.00973	-1.61145	18.7035	423.479
MICU2(SC907)	MICU2	17.8648	20.4165	-0.401348	5.92557	-1.73474	21.0613	541.708
MICU2(SC908)	MICU2	16.7715	18.551	-0.562221	5.70509	-2.48204	23.0786	441.521
PRKCA(SC931)	PRKCA	11.3708	12.5889	1.19221	3.35353	7.1145	19.9758	116.938
PRKCA(SC932)	PRKCA	15.3643	18.1167	0.0973118	5.44225	0.14607	21.9063	230.729
PRKCB(SC933)	PRKCB	16.1818	21.0428	-0.400074	6.17289	-1.2738	21.2367	386.792
PRKCB(SC934)	PRKCB	15.4914	19.5199	-0.290151	6.13221	-0.913952	23.422	435.229
PRKCD(SC935)	PRKCD	14.7652	18.2769	-0.392397	5.95292	-1.80798	23.7991	370.438
PRKCD(SC936)	PRKCD	13.485	16.9158	0.444027	4.71726	1.97693	21.0878	169.292
RAB27A(SC840)	RAB27A	14.3632	18.483	-0.0710564	6.17772	0.237771	23.8378	292.333
RAB27A(SC841)	RAB27A	18.488	21.589	-0.846366	6.43044	-3.03382	21.6108	279.458
RAC1(SC915)	RAC1	16.2838	19.0862	-0.311885	2.89695	-0.922071	10.7721	367
RAC1(SC916)	RAC1	16.2451	21.4409	-0.322759	5.66986	-0.776465	19.5786	459.354
RAC2(SC917)	RAC2	15.2665	18.8035	-0.703614	5.54916	-3.47972	21.0917	331.667
RAC2(SC918)	RAC2	13.0591	17.5218	-0.390218	5.07026	-2.46566	20.9259	391.667
RHOG(SC919)	RHOG	14.6946	19.3827	-0.484119	5.88645	-2.81201	21.8012	488.875
RHOG(SC920)	RHOG	16.734	20.7533	-0.0266012	6.26566	-0.196916	21.8602	419.292
TBC1D10B(SC925)	TBC1D10B	17.3262	18.4723	0.153716	4.65462	0.411736	18.3995	283.208
TBC1D10B(SC926)	TBC1D10B	14.2188	17.2095	-0.0411196	4.84141	0.277536	20.3791	232.771
TBC1D15(SC883)	TBC1D15	14.6472	19.248	0.18643	4.53778	1.23762	16.9169	324.854
TBC1D15(SC884)	TBC1D15	14.4001	18.3173	-0.481242	4.5372	-1.9193	18.1903	435.229
ZDHHC5(SC889)	ZDHHC5	17.8612	20.6383	-0.389514	5.96022	-2.02615	21.0773	475.875
ZDHHC5(SC890)	ZDHHC5	18.8723	18.9716	-1.17484	5.01045	-3.96774	19.9325	519.938
